# Distinct CD8^+^ T Cell Programming in the Tumor Microenvironment Contributes to Sex Bias in Bladder Cancer Outcome

**DOI:** 10.1101/2020.04.13.039735

**Authors:** Hyunwoo Kwon, Dongjun Chung, Satoshi Kaneko, Anqi Li, Lei Zhou, Brian Riesenberg, No-Joon Song, Debasish Sundi, Xue Li, Zihai Li

**Author notes:** Corresponding authors: Correspondence to Zihai Li or Xue Li. **Disclosure of Potential Conflicts of Interest**: No potential conflicts of interest were disclosed.

## Abstract

Men and women show striking yet unexplained discrepancies in incidence, clinical presentation, and therapeutic response across different types of infectious/autoimmune diseases and malignancies^1,2^. For instance, bladder cancer shows a 4-fold male-biased incidence that persists after adjustment for known risk factors^3,4^. Here, we utilize murine bladder cancer models to establish that male-biased tumor burden is driven by sex differences in endogenous T cell immunity. Notably, sex differences exist in early fate decisions by intratumoral CD8^+^ T cells following their activation. While female CD8^+^ T cells retain their effector function, male counterparts readily adopt a Tcf1^low^Tim3^−^ progenitor state that becomes exhausted over tumor progression. Human cancers show an analogous male-biased frequency of exhausted CD8^+^ T cells. Mechanistically, we describe an opposing interplay between CD8^+^ T cell intrinsic androgen and type I interferon^5,6^ signaling in Tcf1/*Tcf7* regulation and formation of the progenitor exhausted T cell subset. Consistent with female-biased interferon response^7^, testosterone-dependent stimulation of Tcf1/*Tcf7* and resistance to interferon occurs to a greater magnitude in male CD8^+^ T cells. Male-biased predisposition for CD8^+^ T cell exhaustion suggests that spontaneous rejection of early immunogenic bladder tumors is less common in males and carries implications for therapeutic efficacy of immune checkpoint inhibitors^8,9^.

---

Sex is a biological variable with significant influence on immune function^1^. However, mechanisms underlying sex-biased incidence and mortality of various cancers arising in non-reproductive organs remain elusive^2^. Indeed, bladder cancer shows a 4-fold male-biased incidence globally, which cannot be explained by established risk factors: smoking, exposure to occupational hazards and urinary tract infection^3,4^. Here, we report that bladder cancer male bias, as replicated by multiple murine models, is largely mediated by sex differences in T cell immunity. Flow cytometric and single cell RNA-seq analyses of CD8^+^ tumor-infiltrating leukocytes (TILs) identified a striking male bias in the formation of Tcf1^low^Tim3^−^ progenitor cells^10^ and in their transition to a hypofunctional Tcf1^−^Tim3^+^ exhausted state upon prolonged stimulation. In particular, androgen signaling was enriched in the progenitor exhausted subset. We found that testosterone-induced Tcf1, an early molecular orchestrator of an exhaustion-associated transcriptional landscape^11^ in male CD8^+^ T cells, is also more resistant to pertinent repression by female-biased type I interferon signaling^5^. Collectively, these findings highlight sex differences in intratumoral CD8^+^ T cell fate as a potential mechanism underlying bladder cancer sex bias and identify androgen as a possible target to modulate CD8^+^ TIL exhaustion.
