## Supplementary Data 2 for "Distinct CD8^+^ T Cell Programming in the Tumor Microenvironment Contributes to Sex Bias in Bladder Cancer Outcome"

### Sheet: Sheet1
Female
	Cell cluster	p-value for HALLMARK_ANDROGEN_RESPONSE	p-value for HALLMARK_ESTROGEN_RESPONSE_EARLY	p-value for HALLMARK_ESTROGEN_RESPONSE_LATE	p-value for HALLMARK_INTERFERON_ALPHA_RESPONSE
	0	0.545438	0.969085	0.761638	0.0155572
	1	0.170952	0.975374	0.839106	0.0258772
	2	0.0212666	0.774785	0.286677	0.195873
	3	0.82337	0.99931	0.539948	0.485684
	4	0.237766	0.657121	0.226901	0.0598345
	5	0.553549	0.93766	0.589667	0.524897
	6	0.384998	0.997906	0.923827	0.314751
	7	0.0238979	0.663105	0.448857	0.0739327
	8	0.191709	0.930564	0.33562	0.0723843
	9	0.326291	0.840901	0.559241	2.12203e-46
	10	0.685399	1	0.999991	0.00827303
Male
	Cell cluster	p-value for HALLMARK_ANDROGEN_RESPONSE	p-value for HALLMARK_ESTROGEN_RESPONSE_EARLY	p-value for HALLMARK_ESTROGEN_RESPONSE_LATE	p-value for HALLMARK_INTERFERON_ALPHA_RESPONSE
	0	0.299458	0.816243	0.67777	0.00709758
	1	0.842357	0.936535	0.840594	0.0782495
	2	0.0610046	0.941017	0.186773	0.178719
	3	0.793439	0.997707	0.302195	0.318266
	4	0.352258	0.712401	0.608289	0.00552152
	5	0.611769	0.991367	0.782978	0.0619096
	6	0.419718	0.993967	0.738993	0.0147391
	7	0.21434	0.822537	0.618008	0.101428
	8	0.329369	0.666778	0.268551	0.00148276
	9	0.376289	0.948657	0.948657	7.42457e-45
	10	0.967947	0.999999	0.999969	0.197562
